# Copper drives remodeling of metabolic state and progression of clear cell renal cell carcinoma

**DOI:** 10.1101/2024.01.16.575895

**Authors:** Megan E. Bischoff, Behrouz Shamsaei, Juechen Yang, Dina Secic, Bhargav Vemuri, Julie A. Reisz, Angelo D’Alessandro, Caterina Bartolacci, Rafal Adamczak, Lucas Schmidt, Jiang Wang, Amelia Martines, Jacek Biesiada, Katherine E. Vest, Pier P. Scaglioni, David R. Plas, Krushna C. Patra, Shuchi Gulati, Julio A. Landero Figueroa, Jarek Meller, J. Tom Cunningham, Maria F. Czyzyk-Krzeska

**Affiliations:** Department of Cancer Biology, University of Cincinnati College of Medicine, Cincinnati, OH 45267, USA; Department of Biomedical Informatics, University of Cincinnati College of Medicine, Cincinnati, OH 45267, USA; Division of Biostatistics and Bioinformatics, Department of Environmental and Public Health Sciences University of Cincinnati College of Medicine, Cincinnati, OH 45267, USA; Division of Biomedical Informatics, Cincinnati Children’s Hospital Medical Center, Cincinnati, OH 45229, USA; Department of Biochemistry and Molecular Genetics, University of Colorado School of Medicine, Aurora, CO 80045, USA; Division of Hematology and Oncology, Department of Internal Medicine University of Cincinnati College of Medicine, Cincinnati, OH 45267, USA; Institute of Engineering and Technology, Faculty of Physics, Astronomy and Informatics, Nicolaus Copernicus University, Torun, 87-100, Poland; Trace Elements Group, Department of Environmental Medicine and Public Health at Icahn school of Medicine at Mount Sinai, NY 10029, USA; Department of Pathology and Laboratory Medicine, University of Cincinnati College of Medicine, Cincinnati OH 45219, USA; Division of Oncology and Hematology, Department of Internal Medicine, University of California Davis Comprehensive Cancer Center, Sacramento, CA 95817, USA; Department of Molecular and Cellular Biosciences, University of Cincinnati College of Medicine, Cincinnati, OH 45219, USA; Department of Computer Science, University of Cincinnati College of Engineering and Applied Sciences, Cincinnati, OH 45221, USA; Veteran Affairs Medical Center, Department of Veterans Affairs, Cincinnati, OH 45220, USA; Department of Pharmacology and System Biology, University of Cincinnati College of Medicine, Cincinnati, OH 45267, USA

## Abstract

Copper (Cu) is an essential trace element required for mitochondrial respiration. Late-stage clear cell renal cell carcinoma (ccRCC) accumulates Cu and allocates it to mitochondrial cytochrome c oxidase. We show that Cu drives coordinated metabolic remodeling of bioenergy, biosynthesis and redox homeostasis, promoting tumor growth and progression of ccRCC. Specifically, Cu induces TCA cycle-dependent oxidation of glucose and its utilization for glutathione biosynthesis to protect against H_2_O_2_ generated during mitochondrial respiration, therefore coordinating bioenergy production with redox protection. scRNA-seq determined that ccRCC progression involves increased expression of subunits of respiratory complexes, genes in glutathione and Cu metabolism, and NRF2 targets, alongside a decrease in HIF activity, a hallmark of ccRCC. Spatial transcriptomics identified that proliferating cancer cells are embedded in clusters of cells with oxidative metabolism supporting effects of metabolic states on ccRCC progression. Our work establishes novel vulnerabilities with potential for therapeutic interventions in ccRCC.

- Accumulation of copper is associated with progression and relapse of ccRCC and drives tumor growth.
- Cu accumulation and allocation to cytochrome c oxidase (CuCOX) remodels metabolism coupling energy production and nucleotide biosynthesis with maintenance of redox homeostasis.
- Cu induces oxidative phosphorylation via alterations in the mitochondrial proteome and lipidome necessary for the formation of the respiratory supercomplexes.
- Cu stimulates glutathione biosynthesis and glutathione derived specifically from glucose is necessary for survival of Cu*^Hi^* cells. Biosynthesis of glucose-derived glutathione requires activity of glutamyl pyruvate transaminase 2, entry of glucose-derived pyruvate to mitochondria via alanine, and the glutamate exporter, SLC25A22. Glutathione derived from glucose maintains redox homeostasis in Cu-treated cells, reducing Cu-H_2_O_2_ Fenton-like reaction mediated cell death.
- Progression of human ccRCC is associated with gene expression signature characterized by induction of ETC/OxPhos/GSH/Cu-related genes and decrease in HIF/glycolytic genes in subpopulations of cancer cells. Enhanced, concordant expression of genes related to ETC/OxPhos, GSH, and Cu characterizes metabolically active subpopulations of ccRCC cells in regions adjacent to proliferative subpopulations of ccRCC cells, implicating oxidative metabolism in supporting tumor growth.
