## Supplementary material for "Copper drives remodeling of metabolic state and progression of clear cell renal cell carcinoma": Table S3

### Sheet: CL_Mitochondria_768-O
Cardiolipin speciation in mitochondrial extracts from CuLo and CuHi 786-O cells						Area
Lipid Ion species	Lipid Molecular species	BaseRt	Adduct	Calc Mass	Formula	CuLo_1	CuLo_2	CuLo_3	CuLo_4	CuHi_1	CuHi_2	CuHi_3	CuHi_4	CuHi_5
CL(18:2/16:1/18:1/18:1)	CL 70:5	3.006	M-H	1426.99	C79 H144 O17 P2	1010000	834000	1080000	873000	247000	237000	592000	262000	500000
CL(18:1/16:0/16:1/20:1)	CL 70:3	1.878	M-H	1431.02	C79 H148 O17 P2	8200000	7290000	8210000	8320000	7190000	9320000	7830000	8670000	7460000
CL(18:1/16:0/18:0/18:0)	CL 70:1	2.516	M-H	1435.05	C79 H152 O17 P2	35400000	36100000	41100000	6320000	35300000	36900000	39500000	42800000	40000000
CL(22:3/16:0/16:0/20:4)	CL 74:7	2.409	M-H	1479.02	C83 H148 O17 P2	1060000	1490000	1420000	1560000	1520000	10200000	1050000	1720000	1670000
CL(18:1/18:0/18:1/20:1)	CL 74:3	1.96	M-H	1487.08	C83 H156 O17 P2	40600000	47100000	46600000	40500000	41800000	51400000	52400000	50400000	51700000
CL(18:1/18:0/18:0/20:0)	CL 74:1	1.899	M-H	1491.11	C83 H160 O17 P2	84100000	95300000	82000000	84400000	93000000	92100000	98000000	95300000	97400000
CL(22:4/18:0/18:1/20:4)	CL 78:5	1.843	M-H	1531.05	C87 H152 O17 P2	19800000	17200000	17900000	18000000	21200000	22000000	23000000	20500000	21200000
CL(22:3/18:0/18:0/20:4)	CL 78:5	1.862	M-H	1535.08	C87 H156 O17 P2	69800000	85500000	84400000	79300000	85900000	79500000	95600000	83000000	94600000
CL(22:6/16:0/22:0/22:5)	CL 82:11	2.541	M-H	1583.08	C91 H156 O17 P2	4640000	659000	5250000	4640000	6690000	6650000	7680000	6830000	8830000
CL(24:0/16:0/20:4/22:5)	CL 82:9	2.651	M-H	1587.11	C91 H160 O17 P2	2640000	5360000	4680000	3890000	6930000	5290000	4630000	285000	4240000
CL tot						267250000	296833000	292640000	247803000	299777000	313597000	330282000	309767000	327600000
IS						6310000	5594000	5932000	5144000	4.52318e+06	5.28087e+06	4.75772e+06	4.7816e+06	4.44146e+06
Norm to IS						42.3534	53.0627	49.3324	48.1732	66.2757	59.3835	69.4203	64.7832	73.7595
Average CuLo norm						48.2304
Relative change over CuLo						0.878147	1.10019	1.02285	0.998813	1.37415	1.23125	1.43935	1.3432	1.52931
Relative change over CuLo (%)						87.8147	110.019	102.285	99.8813	137.415	123.125	143.935	134.32	152.931
Normalized to IS
Lipid Molecular species	CuLo_1	CuLo_2	CuLo_3	CuLo_4	CuHi_1	CuHi_2	CuHi_3	CuHi_4	CuHi_5
CL 70:5	0.160063	0.149088	0.182063	0.169712	0.0546076	0.0448789	0.124429	0.0547934	0.112576
CL 70:3	1.29952	1.30318	1.38402	1.61742	1.58959	1.76486	1.64575	1.8132	1.67963
CL 70:1	5.61014	6.45334	6.92852	1.22862	7.80425	6.98748	8.3023	8.95098	9.00604
CL 74:7	0.167987	0.266357	0.23938	0.303266	0.336047	1.9315	0.220694	0.359712	0.376002
CL 74:3	6.43423	8.41974	7.8557	7.87325	9.24129	9.73324	11.0137	10.5404	11.6403
CL 74:1	13.3281	17.0361	13.8233	16.4075	20.5608	17.4403	20.5981	19.9306	21.9297
CL 78:5	3.13788	3.07472	3.01753	3.49922	4.68697	4.16598	4.83425	4.28727	4.7732
CL 78:5	11.0618	15.2842	14.2279	15.416	18.9911	15.0543	20.0937	17.3582	21.2993
CL 82:11	0.735341	0.117805	0.88503	0.902022	1.47905	1.25926	1.61422	1.42839	1.98808
CL 82:9	0.418384	0.958169	0.788941	0.756221	1.53211	1.00173	0.973156	0.0596035	0.95464
	Relative change over Cu_Lo
Lipid Molecular species	Average CuLo norm	CuLo_1	CuLo_2	CuLo_3	CuLo_4	CuHi_1	CuHi_2	CuHi_3	CuHi_4	CuHi_5
CL 70:5	0.165232	0.96872	0.902298	1.10187	1.02712	0.330491	0.271612	0.75306	0.331615	0.681319
CL 70:3	1.40104	0.927545	0.930156	0.987854	1.15444	1.13458	1.25968	1.17466	1.29419	1.19885
CL 70:1	5.05516	1.10979	1.27659	1.37059	0.243042	1.54382	1.38225	1.64234	1.77066	1.78156
CL 74:7	0.244247	0.687775	1.09052	0.98007	1.24163	1.37585	7.90796	0.903568	1.47274	1.53943
CL 74:3	7.64573	0.841546	1.10123	1.02746	1.02976	1.20869	1.27303	1.4405	1.3786	1.52246
CL 74:1	15.1487	0.879813	1.12459	0.912507	1.08309	1.35726	1.15127	1.35972	1.31566	1.44763
CL 78:5	3.18234	0.986028	0.966184	0.948212	1.09958	1.47281	1.30909	1.51909	1.34721	1.4999
CL 78:5	13.9975	0.790271	1.09193	1.01646	1.10134	1.35675	1.0755	1.43552	1.24009	1.52165
CL 82:11	0.660049	1.11407	0.178479	1.34085	1.3666	2.24081	1.90783	2.4456	2.16407	3.01202
CL 82:9	0.730429	0.572792	1.31179	1.08011	1.03531	2.09755	1.37142	1.33231	0.0816007	1.30696
	Relative change over Cu_Lo (%)
Lipid Molecular species	CuLo_1	CuLo_2	CuLo_3	CuLo_4	CuHi_1	CuHi_2	CuHi_3	CuHi_4	CuHi_5
CL 70:5	96.872	90.2298	110.187	102.712	33.0491	27.1612	75.306	33.1615	68.1319
CL 70:3	92.7545	93.0156	98.7854	115.444	113.458	125.968	117.466	129.419	119.885
CL 70:1	110.979	127.659	137.059	24.3042	154.382	138.225	164.234	177.066	178.156
CL 74:7	68.7775	109.052	98.007	124.163	137.585	790.796	90.3568	147.274	153.943
CL 74:3	84.1546	110.123	102.746	102.976	120.869	127.303	144.05	137.86	152.246
CL 74:1	87.9813	112.459	91.2507	108.309	135.726	115.127	135.972	131.566	144.763
CL 78:5	98.6028	96.6184	94.8212	109.958	147.281	130.909	151.909	134.721	149.99
CL 78:5	79.0271	109.193	101.646	110.134	135.675	107.55	143.552	124.009	152.165
CL 82:11	111.407	17.8479	134.085	136.66	224.081	190.783	244.56	216.407	301.202
CL 82:9	57.2792	131.179	108.011	103.531	209.755	137.142	133.231	8.16007	130.696

### Sheet: CL_Mitochondria_RCC4
Cardiolipin speciation in mitochondrial extracts from CuLo and CuHi RCC4 cells				Area
Lipid Ion species	Lipid Molecular species	Calc Mass	Adduct	CuLo_1	CuLo_2	CuLo_3	CuLo_4	CuHi_1	CuHi_2	CuHi_3	CuHi_4
CL(16:0/16:1/18:1/18:1)	CL(68:3)	1401.98	M-H	46211.8	43461	87899.8	65952.6	90275.5	226810	196814	206378
CL(16:0/16:1/18:1/18:2)	CL(68:4)	1399.96	M-H	660487	540905	462304	600059	2.16744e+06	1.72568e+06	882418	2.69836e+06
CL(16:1/16:1/18:1/18:2)	CL(68:5)	1397.94	M-H	597465	161176	430142	179099	853110	933879	908826	1.06933e+06
CL(16:1/17:1/18:1/18:1)	CL(69:4)	1413.98	M-H	112040	100167	90033.5	92785	544325	381198	71751.9	277260
CL(16:1/17:1/18:1/18:2)	CL(69:5)	1411.96	M-H	82694	54796.6	43153.9	41326	290601	357723	112606	132739
CL(16:0/18:1/18:1/18:1)	CL(70:3)	1430.01	M-H	275041	230907	332100	121563	993260	473913	238136	517876
CL(36:1/16:1/18:2)	CL(70:4)	1427.99	M-H	1.22077e+06	840967	852192	965203	3.42358e+06	3.46605e+06	2.51304e+06	2.98894e+06
CL(16:1/18:1/18:1/18:2)	CL(70:5)	1425.98	M-H	1.55383e+06	1.04238e+06	1.05651e+06	1.00036e+06	4.34463e+06	3.33985e+06	4.52923e+06	3.62651e+06
CL(16:1/18:1/18:2/18:2)	CL(70:6)	1423.96	M-H	1.60758e+06	981261	1.45757e+06	716014	4.10284e+06	3.62774e+06	2.82547e+06	3.22191e+06
CL(16:1/18:2/18:2/18:2)	CL(70:7)	1421.94	M-H	219924	112411	210415	95744.5	528850	357835	190682	534861
CL(17:1/18:1/18:1/18:1)	CL(71:4)	1442.01	M-H	67061.1	105113	72896.5	173188	242960	377968	224731	386802
CL(17:1/18:1/18:1/18:2)	CL(71:5)	1439.99	M-H	477175	297840	221882	486454	1.02125e+06	1.70811e+06	331250	1.58098e+06
CL(17:1/18:1/18:2/18:2)	CL(71:6)	1437.98	M-H	22736.6	40472.6	58894.5	102663	190247	290192	29113.5	249998
CL(36:0/18:1/18:2)	CL(72:3)	1458.04	M-H	169130	104813	185492	78175.6	125037	280631	11365.9	231152
CL(16:1/16:1/20:1/20:1)	CL(72:4)	1456.02	M-H	1.14264e+06	884082	1.7304e+06	1.11993e+06	4.55164e+06	2.98425e+06	1.63808e+06	2.92709e+06
CL(18:1/18:1/18:1/18:2)	CL(72:5)	1454.01	M-H	5.11909e+06	3.13014e+06	5.38658e+06	3.12437e+06	1.14673e+07	8.93206e+06	5.42878e+06	6.99427e+06
CL(16:0/18:2/18:2/20:4)	CL(72:6)	1451.99	M-H	3.41904e+06	2.12743e+06	2.62014e+06	2.62338e+06	9.22071e+06	14190695	7.42849e+06	7.65948e+06
CL(16:0/18:1/18:2/20:4)	CL(72:7)	1449.98	M-H	1.92393e+06	1.19044e+06	1.65171e+06	1.30874e+06	5.05685e+06	3.49959e+06	2.86796e+06	4.34847e+06
CL(20:4/16:1/18:1/18:2)	CL(72:8)	1447.96	M-H	1.08032e+06	763277	1.15976e+06	871066	1.85556e+06	1.90169e+06	706808	3.38234e+06
CL(16:1/18:2/18:2/20:4)	CL(72:9)	1445.94	M-H	34469.2	18907.4	32482.3	12304.1	54465	39719.8	0	25679.2
CL(18:1/18:1/19:1/18:2)	CL(73:5)	1468.02	M-H	46068.4	41375.7	65372.5	56067.8	66819.2	225540	24159.9	119796
CL(18:1/19:1/18:2/18:2)	CL(73:6)	1466.01	M-H	16930.3	18031.9	30698.4	22280.4	36459.3	102901	16436.8	94930
CL(22:6/16:1/18:1/18:2)	CL(74:10)	1471.96	M-H	179119	118236	195411	87551.1	305073	236865	283010	246864
CL(18:1/18:1/20:1/18:2)	CL(74:5)	1482.04	M-H	22652.5	18539.8	20762.3	19496.6	141402	68612.3	28951.5	47211.9
CL(18:1/18:1/18:1/20:3)	CL(74:6)	1480.02	M-H	283479	177587	373887	257020	289995	987143	174825	1.15748e+06
CL(18:1/18:1/18:2/20:3)	CL(74:7)	1478.01	M-H	1.2567e+06	765262	975609	998851	2.27796e+06	2.81926e+06	1.14638e+06	2.52299e+06
CL(18:2/18:2/18:2/20:4)	CL(74:8)	1475.99	M-H	1.07311e+06	665923	834865	737748	2.25871e+06	1.79882e+06	1.99624e+06	2.35822e+06
CL(18:1/18:2/18:2/20:4)	CL(74:9)	1473.98	M-H	2.33446e+06	1.2874e+06	2.22371e+06	889567	5.7917e+06	2.86988e+06	2.78168e+06	3.67362e+06
CL(18:1/18:2/18:2/20:5)	CL(76:10)	1499.99	M-H	281676	184032	349245	173386	863231	554539	141873	549411
CL(18:1/18:1/18:2/22:4)	CL(76:8)	1504.02	M-H	39928.3	21452.6	39120	29905.7	42251.3	137462	24968.7	113760
CL(18:1/18:1/18:2/22:5)	CL(76:9)	1502.01	M-H	311416	197842	207074	188492	673195	441773	315251	531447
CL(24:0/18:0/20:4/20:4)	CL(82:8)	1588.12	M-H	2.76896e+06	1.36957e+06	2.64603e+06	1.67924e+06	9.99734e+06	3.37782e+06	4.82848e+06	9.15331e+06
CL(P-25:0/16:0/18:1/22:4)	CL(P-81:5)	1564.15	M-H	360608	191747	116947	96488.4	1.30068e+06	400282	266138	647637
CL tot				2.88067e+07	1.7828e+07	2.62213e+07	1.90145e+07	7.51697e+07	6.31165e+07	4.3164e+07	6.42771e+07
Average CuLo norm				2.29676e+07
Relative change over CuLo				1.25423	0.776221	1.14166	0.827881	3.27286	2.74806	1.87934	2.7986
Relative change over CuLo (%)				125.423	77.6221	114.166	82.7881	327.286	274.806	187.934	279.86
	Relative change over Cu_Lo
Lipid Molecular species	average CuLo	CuLo_1	CuLo_2	CuLo_3	CuLo_4	CuHi_1	CuHi_2	CuHi_3	CuHi_4
CL 68:3	60881.3	0.759047	0.713864	1.44379	1.0833	1.48281	3.72544	3.23275	3.38984
CL 68:4	565939	1.16706	0.955766	0.81688	1.06029	3.82981	3.04923	1.55921	4.76793
CL 68:5	341971	1.74712	0.471317	1.25783	0.523725	2.49469	2.73088	2.65762	3.12697
CL 69:4	98756.6	1.13451	1.01429	0.911671	0.939533	5.51179	3.85997	0.726554	2.80751
CL 69:5	55492.6	1.49018	0.987457	0.777651	0.744711	5.23676	6.44632	2.02921	2.39201
CL 70:3	239903	1.14647	0.962505	1.38431	0.506717	4.14026	1.97544	0.992636	2.15869
CL 70:4	969784	1.25881	0.86717	0.878744	0.995276	3.53025	3.57404	2.59134	3.08207
CL 70:5	1.16327e+06	1.33574	0.89608	0.908224	0.859953	3.73484	2.87109	3.89353	3.11752
CL 70:6	1.19061e+06	1.35022	0.82417	1.22423	0.601387	3.44601	3.04697	2.37314	2.70611
CL 70:7	159624	1.37776	0.704227	1.31819	0.599814	3.3131	2.24174	1.19457	3.35076
CL 71:4	104565	0.641336	1.00525	0.697142	1.65628	2.32354	3.61468	2.14921	3.69917
CL 71:5	370838	1.28675	0.803154	0.598327	1.31177	2.75391	4.60608	0.893247	4.26325
CL 71:6	56191.7	0.404625	0.72026	1.0481	1.82702	3.38567	5.16432	0.51811	4.44902
CL 72:3	134403	1.25838	0.779845	1.38012	0.581652	0.930316	2.08799	0.0845661	1.71985
CL 72:4	1.21926e+06	0.937155	0.725095	1.41922	0.918529	3.73311	2.44759	1.3435	2.40071
CL 72:5	4.19005e+06	1.22173	0.747043	1.28557	0.745664	2.73679	2.13173	1.29564	1.66926
CL 72:6	2.6975e+06	1.26749	0.788668	0.971324	0.972523	3.41825	5.26069	2.75384	2.83948
CL 72:7	1.51871e+06	1.26682	0.783851	1.08758	0.861749	3.32971	2.30433	1.88842	2.86327
CL 72:8	968606	1.11534	0.788016	1.19735	0.899298	1.9157	1.96333	0.729717	3.49197
CL 72:9	24540.7	1.40457	0.770449	1.32361	0.501373	2.21937	1.61852	0	1.04639
CL 73:5	52221.1	0.882179	0.792318	1.25184	1.07366	1.27954	4.31895	0.462647	2.29402
CL 73:6	21985.2	0.770075	0.820182	1.39632	1.01343	1.65835	4.68047	0.747627	4.3179
CL 74:10	145079	1.23463	0.814975	1.34692	0.603472	2.10281	1.63266	1.95073	1.70158
CL 74:5	20362.8	1.11245	0.910475	1.01962	0.957459	6.94412	3.36949	1.42178	2.31854
CL 74:6	272993	1.03841	0.650517	1.36958	0.941489	1.06228	3.616	0.6404	4.23997
CL 74:7	999106	1.25783	0.765947	0.976481	0.999744	2.28	2.82178	1.14741	2.52525
CL 74:8	827913	1.29617	0.80434	1.0084	0.891094	2.72819	2.17272	2.41117	2.84839
CL 74:9	1.68378e+06	1.38644	0.764585	1.32066	0.528314	3.43969	1.70443	1.65204	2.18176
CL 76:10	247085	1.14	0.744815	1.41346	0.701725	3.49367	2.24433	0.57419	2.22357
CL 76:8	32601.7	1.22473	0.658021	1.19994	0.917308	1.29599	4.21642	0.765871	3.48941
CL 76:9	226206	1.37669	0.874608	0.91542	0.833278	2.97603	1.95297	1.39365	2.34939
CL 82:8	2.11595e+06	1.30861	0.647262	1.25052	0.79361	4.72475	1.59636	2.28194	4.32586
CL P-81:5	191447	1.88359	1.00156	0.610855	0.503994	6.79394	2.09082	1.39014	3.38285
	Relative change over CuLo (%)
Lipid Molecular species	CuLo_1	CuLo_2	CuLo_3	CuLo_4	CuHi_1	CuHi_2	CuHi_3	CuHi_4
CL 68:3	75.9047	71.3864	144.379	108.33	148.281	372.544	323.275	338.984
CL 68:4	116.706	95.5766	81.688	106.029	382.981	304.923	155.921	476.793
CL 68:5	174.712	47.1317	125.783	52.3725	249.469	273.088	265.762	312.697
CL 69:4	113.451	101.429	91.1671	93.9533	551.179	385.997	72.6554	280.751
CL 69:5	149.018	98.7457	77.7651	74.4711	523.676	644.632	202.921	239.201
CL 70:3	114.647	96.2505	138.431	50.6717	414.026	197.544	99.2636	215.869
CL 70:4	125.881	86.717	87.8744	99.5276	353.025	357.404	259.134	308.207
CL 70:5	133.574	89.608	90.8224	85.9953	373.484	287.109	389.353	311.752
CL 70:6	135.022	82.417	122.423	60.1387	344.601	304.697	237.314	270.611
CL 70:7	137.776	70.4227	131.819	59.9814	331.31	224.174	119.457	335.076
CL 71:4	64.1336	100.525	69.7142	165.628	232.354	361.468	214.921	369.917
CL 71:5	128.675	80.3154	59.8327	131.177	275.391	460.608	89.3247	426.325
CL 71:6	40.4625	72.026	104.81	182.702	338.567	516.432	51.811	444.902
CL 72:3	125.838	77.9845	138.012	58.1652	93.0316	208.799	8.45661	171.985
CL 72:4	93.7155	72.5095	141.922	91.8529	373.311	244.759	134.35	240.071
CL 72:5	122.173	74.7043	128.557	74.5664	273.679	213.173	129.564	166.926
CL 72:6	126.749	78.8668	97.1324	97.2523	341.825	526.069	275.384	283.948
CL 72:7	126.682	78.3851	108.758	86.1749	332.971	230.433	188.842	286.327
CL 72:8	111.534	78.8016	119.735	89.9298	191.57	196.333	72.9717	349.197
CL 72:9	140.457	77.0449	132.361	50.1373	221.937	161.852	0	104.639
CL 73:5	88.2179	79.2318	125.184	107.366	127.954	431.895	46.2647	229.402
CL 73:6	77.0075	82.0182	139.632	101.343	165.835	468.047	74.7627	431.79
CL 74:10	123.463	81.4975	134.692	60.3472	210.281	163.266	195.073	170.158
CL 74:5	111.245	91.0475	101.962	95.7459	694.412	336.949	142.178	231.854
CL 74:6	103.841	65.0517	136.958	94.1489	106.228	361.6	64.04	423.997
CL 74:7	125.783	76.5947	97.6481	99.9744	228	282.178	114.741	252.525
CL 74:8	129.617	80.434	100.84	89.1094	272.819	217.272	241.117	284.839
CL 74:9	138.644	76.4585	132.066	52.8314	343.969	170.443	165.204	218.176
CL 76:10	114	74.4815	141.346	70.1725	349.367	224.433	57.419	222.357
CL 76:8	122.473	65.8021	119.994	91.7308	129.599	421.642	76.5871	348.941
CL 76:9	137.669	87.4608	91.542	83.3278	297.603	195.297	139.365	234.939
CL 82:8	130.861	64.7262	125.052	79.361	472.475	159.636	228.194	432.586
CL P-81:5	188.359	100.156	61.0855	50.3994	679.394	209.082	139.014	338.285

### Sheet: CL_xeno_768-O
Cardiolipin speciation in extracts from xenograft tumors formed by 786-0 cells fed CuLo and CuHi diet.						Area
Lipid Ion species	Adduct	Formula	Calc Mass	BaseRt	Lipid Molecular species	CuLo_1	CuLo_2	CuLo_3	CuLo_4	CuHi_1	CuHi_2	CuHi_3	CuHi_4	CuHi_5
CL,18:2,16:1,18:2,18:2,	M-H	C79 H139 O17 P2	1421.95	2.63033	CL 70:7	140000	247000	155000	312000	1620000	914000	1550000	890000	1200000
CL,18:2,16:1,18:1,18:2,	M-H	C79 H141 O17 P2	1423.96	2.92729	CL 70:6	317000	182000	112000	53900	216000	123000	112000	161000	243000
CL,18:2,18:0,16:0,18:1,	M-2H	C79 H146 O17 P2	714.505	2.49834	CL 70:3	21000000	22900000	22900000	31500000	12900000	39200000	23100000	26400000	34800000
CL,18:1,16:0,18:0,18:0,	M-2H	C79 H150 O17 P2	716.521	2.42028	CL 70:1	40500000	39200000	43900000	38200000	40900000	60300000	46500000	22000000	55300000
CL,14:0,20:4,18:0,20:4,	M-H	C21 H43 O6 N1 P1	436.283	2.34667	CL 72:8	114000	132000	183000	435000	5850000	7870000	10100000	4250000	4850000
CL,18:2,18:1,18:2,18:2,	M-H	C81 H143 O17 P2	1449.98	2.60472	CL 72:7	298000	77200	160000	142000	2120000	920000	4200000	5820000	3110000
CL,18:2,18:1,18:1,18:2,	M-H	C23 H45 O7 N1 P1	478.293	2.26793	CL 72:6	2750000	5500000	2990000	4120000	6010000	13600000	4600000	3270000	5080000
CL,18:2,18:2,20:4,18:2,	M-H	C83 H141 O17 P2	1471.96	2.63166	CL 74:10	54700	73000	48500	27500	142000	222000	111000	130000	81400
CL,18:2,18:2,18:2,20:3,	M-H	C83 H143 O17 P2	1473.98	2.55986	CL 74:9	369000	961000	139000	106000	2090000	1830000	1710000	2730000	1660000
CL,20:2,18:2,18:2,18:2,	M-H	C25 H43 O7 N1 P1	500.278	2.08671	CL 74:8	504000	799000	837000	207000	1920000	2310000	1130000	1130000	1850000
CL,18:2,16:0,20:1,20:4,	M-H	C23 H47 O7 N1 P1	480.309	2.21197	CL 74:7	10300000	9920000	11200000	19200000	7950000	26800000	6280000	13400000	14700000
CL,18:2,16:0,18:1,22:2,	M-2H	C83 H150 O17 P2	740.521	2.42296	CL 74:5	3310000	6070000	3400000	6930000	14900000	14800000	3850000	16300000	19300000
CL,18:2,18:0,18:1,20:0,	M-2H	C83 H154 O17 P2	742.536	2.59925	CL 74:3	81500000	82900000	103000000	88300000	67800000	148000000	74500000	85200000	123000000
CL,18:1,18:0,18:0,20:0,	M-2H	C83 H158 O17 P2	744.552	2.3674	CL 74:1	84100000	90200000	67100000	62300000	10900000	22900000	69300000	36600000	45200000
CL,22:6,18:0,22:5,16:0,	M-H	C27 H47 O7 N1 P1	528.309	4.1657	CL 78:11	4990000	9940000	4390000	4880000	23500000	14900000	17600000	32600000	14900000
CL,22:5,16:0,20:0,20:4,	M-H	C25 H51 O7 N1 P1	508.34	4.67465	CL 78:9	42100000	36800000	44300000	32400000	77600000	134000000	95200000	107000000	104000000
CL,22:2,18:0,18:1,20:4,	M+HCOO	C27 H53 O9 N1 P1	566.344	4.57322	CL 78:7	230000000	209000000	317000000	181000000	428000000	470000000	366000000	360000000	294000000
CL,80:9,	M+HCOO	C25 H47 O9 N1 P1	568.33	4.76826	CL 80:9	329000	340000	274000	546000	701000	1100000	862000	1630000	1100000
CL,24:6,18:0,18:1,22:6,	M-2H	C91 H150 O17 P2	788.521	2.37269	CL 82:13	4690000	1530000	2300000	1730000	4520000	12600000	2490000	13200000	1570000
CL,22:5,18:0,20:1,22:5,	M-H	C27 H47 O7 N1 P1	528.309	2.09224	CL 82:11	75200000	17900000	41900000	65200000	161000000	193000000	139000000	284000000	181000000
CL,24:0,18:1,20:4,20:4,	M+HCOO	C27 H51 O9 N1 P1	564.33	4.72826	CL 82:9	63100000	65600000	9460000	31200000	116000000	148000000	126000000	181000000	107000000
CL,23:2,20:4,22:6,22:6,	M-2H	C96 H150 O17 P2	818.517	3.17203	CL 87:18	44800	70100	26300	20600	134000	223000	260000	412000	90600
CL tot						667860500	604581300	677584800	569810000	991653000	1319592000	999625000	1207713000	1022005000
Average CuLo norm						629959150
Relative change over CuLo						1.06016	0.959715	1.0756	0.904519	1.57415	2.09473	1.58681	1.91713	1.62234
Relative change over CuLo (%)						106.016	95.9715	107.56	90.4519	157.415	209.473	158.681	191.713	162.234
		Relative change over CuLo
Lipid Molecular species	Average CuLo	CuLo_1	CuLo_2	CuLo_3	CuLo_4	CuHi_1	CuHi_2	CuHi_3	CuHi_4	CuHi_5
CL 70:7	213500	0.655738	1.15691	0.725995	1.46136	7.58782	4.28103	7.25995	4.16862	5.62061
CL 70:6	166225	1.90705	1.0949	0.673786	0.324259	1.29944	0.739961	0.673786	0.968567	1.46187
CL 70:3	24575000	0.854527	0.931841	0.931841	1.28179	0.524924	1.59512	0.93998	1.07426	1.41607
CL 70:1	40450000	1.00124	0.969098	1.08529	0.944376	1.01112	1.49073	1.14957	0.543881	1.36712
CL 72:8	216000	0.527778	0.611111	0.847222	2.01389	27.0833	36.4352	46.7593	19.6759	22.4537
CL 72:7	169300	1.76019	0.455995	0.945068	0.838748	12.5222	5.43414	24.808	34.3768	18.3698
CL 72:6	3840000	0.716146	1.43229	0.778646	1.07292	1.5651	3.54167	1.19792	0.851562	1.32292
CL 74:10	50925	1.07413	1.43348	0.952381	0.54001	2.78841	4.35935	2.17968	2.55277	1.59843
CL 74:9	393750	0.937143	2.44063	0.353016	0.269206	5.30794	4.64762	4.34286	6.93333	4.21587
CL 74:8	586750	0.858969	1.36174	1.4265	0.352791	3.27226	3.93694	1.92586	1.92586	3.15296
CL 74:7	12655000	0.813908	0.78388	0.885026	1.51719	0.62821	2.11774	0.496247	1.05887	1.1616
CL 74:5	4927500	0.67174	1.23186	0.690005	1.40639	3.02385	3.00355	0.781329	3.30797	3.91679
CL 74:3	88925000	0.916503	0.932246	1.15828	0.992972	0.76244	1.66432	0.837785	0.958111	1.38319
CL 74:1	75925000	1.10767	1.18801	0.883767	0.820547	0.143563	0.301613	0.912743	0.482055	0.595324
CL 78:11	6050000	0.824793	1.64298	0.72562	0.806612	3.8843	2.46281	2.90909	5.38843	2.46281
CL 78:9	38900000	1.08226	0.946015	1.13882	0.832905	1.99486	3.44473	2.4473	2.75064	2.67352
CL 78:7	234250000	0.981857	0.892209	1.35326	0.772679	1.82711	2.0064	1.56243	1.53682	1.25507
CL 80:9	372250	0.883815	0.913365	0.736064	1.46676	1.88314	2.955	2.31565	4.37878	2.955
CL 82:13	2562500	1.83024	0.597073	0.897561	0.675122	1.7639	4.91707	0.971707	5.15122	0.612683
CL 82:11	50050000	1.5025	0.357642	0.837163	1.3027	3.21678	3.85614	2.77722	5.67433	3.61638
CL 82:9	42340000	1.49032	1.54936	0.223429	0.736892	2.73973	3.49551	2.97591	4.27492	2.52716
CL 87:18	40450	1.10754	1.733	0.650185	0.509271	3.31273	5.51298	6.42769	10.1854	2.2398
	Relative change over CuLo (%)
Lipid Molecular species	CuLo_1	CuLo_2	CuLo_3	CuLo_4	CuHi_1	CuHi_2	CuHi_3	CuHi_4	CuHi_5
CL 70:7	65.5738	115.691	72.5995	146.136	758.782	428.103	725.995		562.061
CL 70:6	190.705	109.49	67.3786	32.4259	129.944	73.9961	67.3786	96.8567	146.187
CL 70:3	85.4527	93.1841	93.1841	128.179	52.4924	159.512	93.998	107.426	141.607
CL 70:1	100.124	96.9098	108.529	94.4376	101.112	149.073	114.957	54.3881	136.712
CL 72:8	52.7778	61.1111	84.7222	201.389	2708.33	3643.52	4675.93	1967.59	2245.37
CL 72:7	176.019	45.5995	94.5068	83.8748	1252.22	543.414	2480.8	3437.68	1836.98
CL 72:6	71.6146	143.229	77.8646	107.292	156.51	354.167	119.792	85.1562	132.292
CL 74:10	107.413	143.348	95.2381	54.001	278.841	435.935	217.968	255.277	159.843
CL 74:9	93.7143	244.063	35.3016	26.9206	530.794	464.762	434.286	693.333	421.587
CL 74:8	85.8969	136.174	142.65	35.2791	327.226	393.694	192.586	192.586	315.296
CL 74:7	81.3908	78.388	88.5026	151.719	62.821	211.774	49.6247	105.887	116.16
CL 74:5	67.174	123.186	69.0005	140.639	302.385	300.355	78.1329	330.797	391.679
CL 74:3	91.6503	93.2246	115.828	99.2972	76.244	166.432	83.7785	95.8111	138.319
CL 74:1	110.767	118.801	88.3767	82.0547	14.3563	30.1613	91.2743	48.2055	59.5324
CL 78:11	82.4793	164.298	72.562	80.6612	388.43	246.281	290.909	538.843	246.281
CL 78:9	108.226	94.6015	113.882	83.2905	199.486	344.473	244.73	275.064	267.352
CL 78:7	98.1857	89.2209	135.326	77.2679	182.711	200.64	156.243	153.682	125.507
CL 80:9	88.3815	91.3365	73.6064	146.676	188.314	295.5	231.565	437.878	295.5
CL 82:13	183.024	59.7073	89.7561	67.5122	176.39	491.707	97.1707	515.122	61.2683
CL 82:11	150.25	35.7642	83.7163	130.27	321.678	385.614	277.722	567.433	361.638
CL 82:9	149.032	154.936	22.3429	73.6892	273.973	349.551	297.591	427.492	252.716
CL 87:18	110.754	173.3	65.0185	50.9271	331.273	551.298	642.769	1018.54	223.98
