## Supplementary material for "Copper drives remodeling of metabolic state and progression of clear cell renal cell carcinoma": Table S4

### Sheet: Table S4A
Table S4A. Gene signatures defining metabolic pathways in single cell analysis
ETC/OxPhos	complex I	complex II	complex III	complex IV	Complex V	Glycolysis	HIF	NRF2	GSH	Cu
NDUFA1	NDUFA1	SDHA	UQCR10	COX10	ATP5A1(ATP5F1A)	ALDOA	ADM	FTL1	SLC7A11	ATP7A
NDUFA10	NDUFA10	SDHB	UQCR11	COX11	ATP5C1(ATP5F1C)	ALDOB	ADRA1B	FTH1	GPX4	ATP7B
NDUFA11	NDUFA11	SDHC	UQCRB	COX15	ATP5D(ATP5F1D)	ALDOC	AK3	SLC40A1	GCLM	SLC31A1
NDUFA12	NDUFA12	SDHD	UQCRC1	COX17	ATP5E(ATP5F1E)	BPGM	ALDOA	FECH	GCLC	SLC31A2
NDUFA13	NDUFA13	SUCLA2	UQCRC2	COX4I1	ATP5F1(ATP5PB)	ENO1	ALDOC	ALDH1A1	GSS	Cox17
NDUFA2	NDUFA2	SUCLG1	UQCRFS1	COX4I2	ATP5G1(ATP5MC1)	ENO2	BNIP3	ABCB6	GSR	ATOX1
NDUFA3	NDUFA3	SUCLG2	UQCRQ	COX5A	ATP5G2 (ATP5MC2)	ENO3	CA9	HMOX1	TXN	CCS
NDUFA4	NDUFA4		COQ9	COX5B	ATP5G3(ATP5MC3)	GPD1	CDKN1A	SLC48A1	GSTA1	CUTC
NDUFA4L2	NDUFA4L2		GPD2	COX6A1	ATP5H(ATP5PD)	SLC2A1	CITED2	PPARG	GSTA2	SCO1
NDUFA5	NDUFA5		ECI1	COX6A2	ATP5I(ATP5ME)	SLC2A2	CP	AKR1C3	GSTA3	SCO2
NDUFA6	NDUFA6			COX6B1	ATP5J(ATP5PF)	SLC2A3	EDN1	AKR1C1	GSTA4	Cox19
NDUFA7	NDUFA7			COX6B2	ATP5J2(ATP5MF)	SLC2A4	ENO1	AKR1B10	GSTM1	CHCHD7
NDUFA8	NDUFA8			COX6C	ATP5L(ATP5MG)	PFKL	EPO	G6PD	GSTM2	CHCHD4
NDUFA9	NDUFA9			COX7A1	ATP5O	PFKM	FLT1	AIFM2	GSTM3	Cox11
NDUFAB1	NDUFAB1			COX7A2		PFKP	GAPDH	NQO1	GSTM4	SOD1
NDUFB1	NDUFB1			COX7A2L		PGAM1	HK1	SLC7A11	GSTM5
NDUFB10	NDUFB10			COX7B		PGAM2	HK2	GPX4	GSTM6
NDUFB11	NDUFB11			COX7C		PGK1	HMOX1	GCLM	GSTP1
NDUFB2	NDUFB2			COX8A		PGK2	IGF2	GCLC	GSTA1
NDUFB3	NDUFB3			CYC1		PKLR	IGFBP1	GSS	GSTT1
NDUFB4	NDUFB4			SCO1		PCK1	IGFBP2	TXNRDs	MGST2
NDUFB5	NDUFB5					PCK2	IGFBP3	HMOX2	MGST3
NDUFB6	NDUFB6					TPI1	LDHA	GSR	GPX1
NDUFB7	NDUFB7					LDHA	NOS2	HO1	GPX2
NDUFB8	NDUFB8					LDHB	P4HA2	SOD1	GPX3
NDUFB9	NDUFB9					HK1	PFKL	SOD2	GPX5
NDUFC1	NDUFC1					HK2	PGK1	SOD3	GPX6
NDUFC2	NDUFC2					HK3	PKM	TXN	GPX7
NDUFS1	NDUFS1					GAPDH	SERPINE1	GSTA1	GPX8
NDUFS2	NDUFS2						SLC2A1	GSTA2	G6PD
NDUFS3	NDUFS3						SLC2A3	GSTA3	PRDX1
NDUFS4	NDUFS4						TF	GSTA4	PRDX2
NDUFS5	NDUFS5						TFRC	GSTM1	PRDX3
NDUFS6	NDUFS6						TGFB3	GSTM2	PRDX4
NDUFS7	NDUFS7						TPI1	GSTM3	PRDX5
NDUFS8	NDUFS8						VEGFA	GSTM4	PRDX6
NDUFV1	NDUFV1							GSTM5	GSTO
NDUFV2	NDUFV2							GSTM6	GSTK
NDUFV3	NDUFV3							MGST2
SDHA								MGST3
SDHB								GPX1
SDHC								GPX2
SDHD								TXN
SUCLA2								PRDX1
SUCLG1								PRDX6
SUCLG2								GPX4
UQCR10
UQCR11
UQCRB
UQCRC1
UQCRC2
UQCRFS1
UQCRQ
COQ9
GPD2
ECI1
COX10
COX11
COX15
COX17
COX4I1
COX4I2
COX5A
COX5B
COX6A1
COX6A2
COX6B1
COX6B2
COX6C
COX7A1
COX7A2
COX7A2L
COX7B
COX7C
COX8A
CYC1
SCO1
ATP5A1(ATP5F1A)
ATP5C1(ATP5F1C)
ATP5D(ATP5F1D)
ATP5E(ATP5F1E)
ATP5F1(ATP5PB)
ATP5G1(ATP5MC1)
ATP5G2 (ATP5MC2)
ATP5G3(ATP5MC3)
ATP5H(ATP5PD)
ATP5I(ATP5ME)
ATP5J(ATP5PF)
ATP5J2(ATP5MF)
ATP5L(ATP5MG)
ATP5O

### Sheet: Table S4B
Table S4B. Differentially expressed genes that are associated with each ccRCC subpopulations.
sp0	sp1	sp2	sp3	sp4	sp5	sp6	sp7	sp8	sp9	sp10	sp11	sp12	sp13	sp14
CLDN4	CD74	RPS27	TGFBI	NAT8	RPL35A	GNB2L1	MAFF	NEAT1	SRGN	STMN1	ALDOB	NKG7	AC090498.1	TUBB4A
HSPA1B	HLA-DRA	RPL21	SERPINE1	KHK	RPL30	GSTA1	SERTAD1	MALAT1	ARHGDIB	PTTG1	APOE	CCL5	UBD	RP11-11N9.4
HSPA1A	HLA-DRB1	RPL31	RRAD	CUBN	RPL10	ALDOA	VMP1	VMP1	CCL5	TUBA1B	MT1H	CCL4	MT-ATP8	HHIP
ATF3	HLA-B	RPL27A	MT2A	SMIM24	ZFAS1	GAPDH	FOSB	LINC00969	NKG7	TK1	PCK1	UBD	RTEL1-TNFRSF6B	ABCB5
HSPA5	HLA-C	RPL41	CP	SLC17A3	RPL36	MIF	ATF3	KLF6	S100A4	H2AFZ	HPD	CST7	GC	GPNMB
MAFF	HLA-A	RPS20	LOX	SLC5A12	RPL8	PPIA	DDX5	VEGFA	CD52	UBE2C	FABP1	AC090498.1	NME2	CAPN3
ELF3	B2M	RPL35	FSTL3	PCSK1N	RPL11	PPDPF	JUNB	MGEA5	PTPRC	PCLAF	ALB	GZMK	NKG7	FAM195B
CXCL2	ITM2B	RPS25	C3	ACSM2B	RPL18A	EEF1A1	EIF1	WSB1	CD3E	TYMS	ACY1	GZMA	HLA-DRB5	NPL
CYR61	SPINT2	RPL13A	C1S	BBOX1	RPL18	RPS4X	CYR61	DDX17	CORO1A	PCNA	FBP1	DUSP2	EEF1G	UGT1A9
PPP1R15A	CD63	RPLP2	C1R	PCK1	RPS27	RPL29	DNAJA1	MIDN	ZFP36L2	GINS2	HAO2	SRGN	MRPS24	C17orf89
DNAJB1	HLA-DPA1	RPL36	NPTX2	SLC16A9	RPS14	TPI1	TNFRSF12A	DNAH11	GNB2L1	CENPF	PAH	PTPRCAP	C16orf13	RP11-356J5.12
FOSB	IFI27	RPL34	CEBPB	CES2	RPL5	LDHA	MALAT1	N4BP2L2	MT-ATP8	BIRC5	SLC22A8	RTEL1-TNFRSF6B	MT-CO2	WBSCR27
IER2	HLA-DQA1	RPL13	PLOD2	AMN	RPS13	FTL	YBX3	CHD1	SH3BGRL3	CENPU	SLC22A6	CD3E	TCEB2	MYEOV2
HSP90AA1	CST3	RPS19	VCAN	CLTRN	RPS3	HINT1	DNAJB1	PLEKHA1	ALDOA	NUSAP1	PSAT1	CD3D	MT-ND4L	ALPL
CLDN7	TMEM176B	RPL24	TMEM45A	SLC3A1	RPS23	NACA	IER3	PNISR	ATP5PF	CCNB1	FAM151A	HCST	FXYD2	FRZB
BAG3	IGFBP3	RPL23A	COL6A2	SLC6A13	RPL14	FTH1	MCL1	DOC2A	MTRNR2L12	RRM2	CTXN3	CD52	ZMYM6NB	ACAD11
SERTAD1	CD151	RPS18	MXRA8	AQP1	RPL39	RPS3A	H3F3B	SPAG9	FXYD2	TOP2A	SLC22A12	CCL4L2	RPL17	FN3K
CLU	BSG	RPL9	FSCN1	CXCL14	RPL13	UQCRQ	NOP53	SULT1C2	MIF	CDKN3	SLC34A1	CD8A	MIF	HABP2
EGR1	HLA-DMA	RPL18	LGALS1	MIOX	RPS8	ATP5MC2	CCNL1	CCNL1	ATPIF1	CDK1	SLC13A3	CORO1A	GNB2L1	SEPP1
DNAJA1	TAPBP	RPL35A	BACE2	CDHR5	RPS5	FXYD2	LUCAT1	RBM39	TCEB2	MAD2L1	PIPOX	CD69	USMG5	NGFRAP1
IRF1	LGALS3BP	RPL18A	IGFBP3	GAL3ST1	RPS27A	UQCR10	LMNA	DDX5	ATP5B	MCM7	DAO	CTSW	SEPW1	ARG2
MAL2	IFITM3	RPL26	STC1	LGALS2	MT2A	ATP5PF	IRF1	RNPC3	CXCR4	DHFR	DPEP1	RAC2	FAM127B	ATP6V0C
HERPUD1	PSMB9	RPS14	CTHRC1	APOM	RPL19	NDUFC1	HSPH1	LINC01320	PCBP2	CDC20	AGMAT	IL2RG	TNFSF10	ATPIF1
MIDN	PTN	RPS6	CFH	GSTA1	RPS3A	LDHB	MYC	PKHD1	C17orf89	ZWINT	MIOX	LAPTM5	HLA-DQA1	CTD-2336O2.1
SOCS3	CD9	RPS15	YBX3	RIDA	RPL32	UQCR11	RPL21	KDM6B	ATP5PB	RNASEH2A	ALDH4A1	PTPRC	TMEM176A	ATF5
MCL1	IGFBP7	RPS27A	AXL	AOC1	EPB41L4A-AS1	ATP6V1F	PIM1	MCL1		UBE2T	FTL	CD27	RPS10	FKBP10
IER3	EDN1	RPS28	CMTM3	LRP2	RPL22	COX6B1	ARID5B	FOSB		TPX2	GPD1	LIMD2	RP1-60O19.1	ATP5B
DNAJB4	AOC1	FAU	FKBP10	CYB5A	RPL9	PCBP2	GADD45B	ARGLU1		HMGB3	ASS1	CD8B	ATP6V0C	RP11-14N7.2
HSPH1	TSPAN1	RPL32	MT1M	ACSM2A	FAU	ATP5MF	MLF1	LUC7L3		CENPM	GLYAT	CCL3	HLA-C	TCEB2
RETREG1	RARRES3	RPL38	ANGPTL4	AGT	RPS19	ROMO1	DNAJB4	SF1		ASF1B	GLYATL1	CD2	PPIA	TCEB1
KLF10	IGFBP6	RPS23	CAV1	PDZK1	RPS18	SLC25A5	SOCS3	FUS		MCM3	PEBP1	CD7	ALDOA	NGRN
CLDN3	NAPSA	RPS13	SMIM3	ACAT1	MT1X	PFN1	KLF6	SRRM2		CDT1	PEPD	FYB	CD74	PLA1A
MYC	SLC3A1	RPS15A	PMP22	DAB2	EIF1	ATP5PB	CSRNP1	OGT		MKI67	GATM	LTB	RPL10	C19orf43
KLF6	HLA-E	RPL39	EMP3	PEPD	RPL24	NDUFB2	RPL41	HNRNPH1		KIAA0101	MT1G	RGS1	B2M	FAM127A
HES1	LAPTM4A	RPL10	EFEMP1	SLC22A18	RPL12	ATP5F1C	PNRC1	SFPQ		CCNB2	ALDH6A1	LAG3	RPL28	HAVCR2
SOX9	CLU	RPL12	IER3	GAMT	RPS24	ATP5PD	MIDN	LENG8		CENPK	PCK2	IFNG	GPX1	MMP24-AS1
IGFBP6	S100A11	RPL36AL	TIMP1	C11orf54	RPS25	SNRPD2	TRIB1	TNS1		CENPH	PTH1R	PRF1	RPLP1	FSTL1
BTG2	SYNGR2	RPS16	SOD2	AGXT2	RPL37A	AKR1B1	BAG3	SYNE2		UHRF1	AKR7A3	CD37	MT-ND3	TIPARP
ANKRD37	PGRMC1	RPS5	ANXA2	MSRA	NPM1		NFKBIA	SMG1		PRC1	SUCLG1	TRBC2	HLA-DPA1	SMIM3
KLF4	PDIA3	RPL11	MT3	DNPH1	BTF3		HSP90AA1	NPIPB5		RMI2	ACAA1	DUSP4	RPLP0	SLC7A7
NEAT1	PIGR	RPL37A	MT1E	AKR7A3	RPL23A		CYTOR	CFLAR		HELLS	ECHS1	CD247	HLA-A	EIF4EBP3
RND3	HLA-DQB1	RPL7	ZFP36L1	DDC	JUNB		KLF10	GABPB1-AS1		PBK	PRODH2	GIMAP7	RPS26	SHFM1
CCNL1	MGST3	RPS29	FLNA	ACAA2	RPS15A		RPS27	CSNK1A1		CENPW	RAB11FIP3	CD3G	C11orf31	GABARAP
JUNB	TAP1	RPL14	BIRC3	PRAP1	RPL34		HSPA1A	KCNQ1OT1		HMMR	DCXR	LCK	RARRES3	USMG5
ITM2B	MT-ND5	RPL19	SPON2	FMO1	RPLP0		ARID5A	ALPK2		RAD51AP1	HRSP12	GIMAP4	HLA-DRB1	C16orf13
LMNA	CAPG	MALAT1	LOXL2	GLYAT	RPL37		HSPA1B	ANKRD36		LMNB1	GPX3	BATF	RPS28	SPARC
MT-CO1	CNDP2	PFDN5	VIM	AIG1	DUSP1		MAP1LC3B	PLAGL1		MCM6	DDC	TRBC1	RPS8	GNB2L1
ZBTB20	PSMB8	RPS11	ITGA3	SLC22A11	RPS7		CCL2	AKAP9		ASPM	C11orf54	SIT1	RPS21	ALDOA
AMD1	CDH6	RPL15	C5orf46	AZGP1	RPL26		HSP90AB1	MAST4		CCNA2	LDHB	MT-ATP8	RARRES2	CRYM
KDM6B	ATP1B1	RPL23	AEBP1	SERPINA6	RPL7A		NFE2L2	MYO9A		MND1	SLC7A7	GMFG	HLA-B	AKR1B1
MT-CO3	GBP4	RPS3	PHLDA1	PXMP2	VIM		RPL27A	NUFIP2		TACC3	SMIM24	HLA-DRB5	MDK	VAT1
SDC4	TNFSF10	RPL8	IRS2	LACTB2	RPS28		PHLDA1	AFF4		MCM4	KHK	SEPW1	RPL30	GRINA
HBEGF	HLA-DPB1	RPS24	HTRA1	SLC5A10	FOS		MT-ND2	ZNF292		CDCA3	GK	NME2	RPS4X	EIF4EBP1
PLK2	UGT2A3	RPL30	ABCC3	CNDP2	RPL6		EGR1	TNFRSF10D		CENPN	AKR1A1	TCEB2	SOD2	SULT1C4
DUSP5	CD59	NOP53	NNMT	MT-CO1	MT1A		JUND	MON2		FAM111B	DHRS4	USMG5	PPDPF
CSRNP1	IFIT3	RPS2	MT1X	GLYATL1	RPS2		SRSF5	HCG18		CEP55	ACAT1	ZMYM6NB	TMEM176B
TOB1	TMBIM6	RPL6	SLC39A14	TMBIM6	SMIM3		CEBPD	ACSM2A		PHF19	LAMTOR5	GNB2L1	ATP5PF
AOC1	CCDC146	CIRBP	SLC2A1	PEBP1	RPS4X		CHD1	IL6R		PKMYT1	DPYS	EEF1G	HLA-DRA
EPCAM	LGALS4	RPS3A	LGALS3BP	CLDN10	RPL38		CDKN1A	INTS3		GTSE1	FMO1	C19orf43	SYNGR2
TNFRSF12A	C5orf15	RPL37	TMSB10	MSRB1	MT3		NAMPT	MTR		CLSPN	ATP5PF	C16orf13	S100A11
FOS	PSAP	RPS7	MMP7	ACE2	TMSB10		MYADM	SLC16A12		ANLN	SLC25A5	LSP1	PSMB9
GADD45B	HLA-F	RPL27	TGM2	ACMSD	MT1M		EIF4A1	SNX29		FANCI	PBLD	HLA-DQA1	SH3BGRL3
BRD2	ANXA2	ZFAS1	CA9	GALNT11	PNRC1		RACK1	SYNE1		NUF2	PDZK1IP1	SHFM1	UQCR10
RTN4	TIMP1	RPL10A	TUBA1A	CRYL1	RPS21		RPS20	STAT3		FOXM1	PRAP1	ARHGDIB	NDUFC1
JUN	TCN2	UBA52	NFKBIA	CFI	RPS6		CEBPB	RORA		DEPDC1	TXN	IL18BP
NFE2L2	HLA-DMB	TOMM7	C11orf96	TNFAIP6	CCNI		EIF5	NFAT5		E2F1	BBOX1	IFITM1
PIM3	TMED9	RPL22	IGFBP7	ATP5MC3	LGALS1		RBM39	LRRK2		DTYMK	AGXT2	ATP6V0C
TUBB4B	STAT1	NPM1	ITGB1	TMEM176B	EEF1A1		CXCL2	GOLGA8B		MCM5	SORD	C11orf31
MAP1LC3B	CLDN7	RPS8	CA12	TSPAN1	TSC22D3		RPL13A	CREBZF		TCF19	BHMT	MT-ND4L
DDX5	SERPING1	RPS21	TFPI2	MLEC	RPL10A		BTG2	WDR60		DNMT1	SAT2	GPX1
KRT18	PPIC	UQCRB	MDK	SLC22A2	SNHG8		GEM	PDE7A		GGH	PDZK1	SH3BGRL3
	TYMP	RPL29	SLC16A3	PGRMC1	RPS12		DUSP5			TUBB		FAM127B
	GAL3ST1	SLC25A6	VCAM1	ENPEP	MT1E		MT-ND1			CKAP2		CD74
	SERPINF2	RPL36A	BGN	CMBL	BGN		HSPD1			CKS2		HLA-DPA1
	APLP2	RPS9	CTSZ	RETREG1	CIRBP		KDM6B			SMC2		HLA-C
	RHEX	EPB41L4A-AS1	TPM1		MT1F		HNRNPA0			RAN		ALDOA
	ALDH1A1	METTL26	RCN1		RSL24D1		PPP1R15A			HMGN2		RPL28
	TSC22D1	RSL24D1	EFEMP2		NOL3		SELENOK			FABP5		S100A4
	BCAP31	EIF4A2	SERTAD1		EGR1		IER2			NUDT1
	NUCB1	EIF3E	SERPING1		SNHG7		AKIRIN1
	RCN1	RPS4Y1	TAGLN2		RPL35		PFKFB3
	NAT8	COMMD6	RARRES2		EIF3E		CHORDC1
	CTSC	SMIM26			CEBPB		RPL23
	C19orf33	RPS17			EIF4A2		CYCS
	FHL1	SELENOM			CEBPD		PLK3
	PSME2	PHPT1			TGFBI		XBP1
	KRT19	SNHG8			C10orf10		ETS1
	RBP5	SEM1			PLP2		NFIL3
	LAP3	N4BP2L2					DNAJB6
	KRT18	SYF2					DDX3X
		PLP2					WEE1
		VAMP2					BTG1
		TAF1D					KLF5
